# Genome-wide analysis of phased small interfering RNAs related to tomato fruit ripening and quality

**DOI:** 10.1101/2025.03.20.644405

**Authors:** Santiago Stalder, Agustín Sabbione, Lucas Daurelio, Marcela Dotto

## Abstract

Fruit quality and sensorial aspects are key determinants for costumer selection and satisfaction. Main characteristics include texture, color, aroma and taste, which are defined by a wide range of molecular processes that will ultimately determine fruit general appearance. The production of cultivars with optimized metabolite contents is increasingly being explored, in particular through the study of gene regulatory networks that modulate the metabolism of these compounds. There are several types of small RNAs originating from different biosynthesis mechanisms that regulate a large number of genes involved in various processes during plant development and growth. However, reports on their participation in regulatory networks related to qualitative aspects of fruits are scarce. In this work, genome-wide bioinformatics analyses were performed to identify regulatory modules that involve the action of phased secondary small interfering RNAs in different ripening stages of tomato fruits. We identified small RNA regulatory modules related to the acquisition of commercially important traits, such as the development of brightness, color, firmness, and nutritional content, which set the basis for further characterization of phasiRNA-mediated regulation of aspects related to tomato fruit quality improvement and the possibility of using these regulatory RNAs as tools for molecular breeding.
