## Supplemental File 1 for "Genome-wide analysis of phased small interfering RNAs related to tomato fruit ripening and quality"

### Sheet: Libraries
Stage	small RNA-seq [1]	Degradome [2]
Immature Green	SRR1344486/87
Mature Green		SRR627531/32
Breaker	SRR1344488/89
Pink	SRR1344490/91
Red Ripe	SRR1344492/93	SRR627534/35
[1] Gao et al., 2015; [2] Karlova et al., 2013

### Sheet: Mapping statistics
Pre-procesing and mapping of small RNA-seq data
	Raw Reads	Reads after adapter clipping (%)*	Clean reads (%)*	Aligned reads (%)**
Immature Green - R1	22303888	22242801 (99.7)	20191831 (90.5)	15540616 (77.0)
Immature Green - R2	21404460	21354949 (99.8)	1.477156 (91.0)	14949863 (76.8)
Breaker - R1	20152218	20106725 (99.8)	18159840 (90.1)	14252176 (78.5)
Breaker - R2	22577145	22529993 (99.8)	20395012 (90.3)	15997189 (78.4)
Pink - R1	18758904	18717205 (99.8)	16871972 (89.9)	12945904 (76.7)
Pink - R2	21395963	21302979 (99.6)	19303074 (90.2)	14759033 (76.5)
Red Ripe - R1	19762026	19653759 (99.5)	16213900 (82.0)	12382941 (76.4)
Red Ripe - R2	15967713	15894361 (99.5)	13098077 (82.0)	10000020 (76.3)
* Percentage relative to raw reads after filtering
** Percentage relative to clean reads after ShortStack
