## Supplemental File 4 for "Genome-wide analysis of phased small interfering RNAs related to tomato fruit ripening and quality"

### Sheet: Validated targets
Locus	phasiRNA	Validated target	Functional Annotation	Biological Process	Molecular Function	Celullar Component		Reference:
PHAS1	L1_AS_257	Solyc03g096940.4.1	Unknown protein					Biological Process (BP):
	L1_AS_403	Solyc08g074410.4.1	Tryptophan--tRNA ligase, cytoplasmic	GO:0065007/GO:0032502/GO:0008152/GO:0003824/GO:0098772	GO:0005488/GO:0003824/GO:0098772	GO:0032991/GO:0043226/GO:0044464		GO:0065007: Biological regulation
	L10_AS_357	Solyc05g014690.3.1	RNA helicase DEAH-box14	GO:0065007/GO:0032502/GO:0008152/GO:0003824	GO:0003824/GO:0005488	GO:0055044/GO:0032991/GO:0043226/GO:0044464		GO:0023052: Signaling
								GO:0051179: Localization
PHAS2	L2_AS_1380	Solyc12g010330.2.1	Two-component response regulator	GO:0065007/GO:0023052/GO:0032502/GO:0008152	GO:0005488	GO:0043226/GO:0044464		GO:0032502: Developmental process
	L2_AS_404	Solyc03g119010.3.1	Pre-mRNA-splicing factor SPF27-like protein	GO:0065007/GO:0023052/GO:0051704/GO:0008152/GO:0002376		GO:0032991/GO:0043226/GO:0044464		GO:0051704: Multi-organism process
	L2_AS_635	Solyc06g082140.3.1	Unknown protein					GO:0008152: Metabolic process
	L2_AS_659	Solyc03g118960.3.1	Protein DETOXIFICATION	GO:0065007/GO:0051179/GO:0051704	GO:0005215	GO:0016020/GO:0043226/GO:0044464		GO:0002376: Immune system process
	L2_AS_969	Solyc09g065700.3.1	BEACH domain	GO:0065007/GO:0051179/GO:0032502/GO:0002376	GO:0005488	GO:0032991/GO:0016020/GO:0043226/GO:0044464		GO:0009987 cellular process
	L2_S_1015	Solyc08g080650.3.1	PATHOGENESIS RELATED PROTEIN P23	GO:0065007/GO:0051704/GO:0008152/GO:0002376/GO:0098772	GO:0003824/GO:0005488/GO:0098772	GO:0043226/GO:0044464		GO:0050896 response to stimulus
	L2_S_1198	Solyc10g054080.3.1	Kinesin-related protein 11	GO:0065007/GO:0051179/GO:0032502/GO:0008152/GO:0002376	GO:0003824/GO:0005488	GO:0032991/GO:0016020/GO:0043226/GO:0044464
	L2_S_1336	Solyc03g117300.4.1	Nodulin-like, Major facilitator superfamily domain protein	GO:0051179/GO:0032502/GO:0005215	GO:0005488/GO:0005215	GO:0016020/GO:0043226/GO:0044464		Molecular Function (MF):
	L2_S_1475	Solyc02g084005.1.1	Auxin-responsive protein SAUR20	GO:0065007/GO:0023052/GO:0051179/GO:0032502		GO:0016020/GO:0043226/GO:0044464		GO:0003824 catalytic activity
	L2_S_505	Solyc11g072710.3.1	phototropin 1	GO:0065007/GO:0023052/GO:0051179/GO:0032502/GO:0008152	GO:0003824/GO:0005488	GO:0016020/GO:0043226/GO:0044464		GO:0005488 binding
	L2_S_547	Solyc01g068430.3.1	Protein trichome birefringence-like 37	GO:0051704/GO:0008152	GO:0003824	GO:0055044/GO:0016020/GO:0043226/GO:0044464		GO:0005215 transporter activity
	L2_S_561	Solyc01g099080.4.1	GDSL esterase/lipase	GO:0003824	GO:0003824			GO:0098772 molecular function regulator
	L2_S_665	Solyc01g005240.4.1	Aspartokinase	GO:0008152	GO:0003824/GO:0005488	GO:0043226/GO:0044464
	L2_S_736	Solyc06g073615.1.1	Molybdopterin synthase catalytic subunit	GO:0008152	GO:0003824/GO:0005488	GO:0032991/GO:0043226/GO:0044464		Celullar Component (CC):
								GO:0044464 cell part
PHAS3	L3_AS_1239	Solyc08g083330.2.1	Polyketide cyclase/dehydrase and lipid transport superfamily protein	GO:0005488	GO:0005488	GO:0044464		GO:0043226 organelle
	L3_AS_1294	Solyc04g081580.4.1	RNA helicase DEAD15	GO:0008152	GO:0003824/GO:0005488	GO:0043226/GO:0044464		GO:0016020 membrane
	L3_AS_1294	Solyc10g008670.3.1	HXXXD-type acyl-transferase family protein	GO:0032502/GO:0008152	GO:0003824	GO:0044464		GO:0032991 macromolecular complex
	L3_AS_1443	Solyc02g030565.1.1	ninja-family protein AFP3-like					GO:0055044 symplast
	L3_AS_2389	Solyc12g011310.2.1	Glutathione S-transferase-like protein	GO:0065007/GO:0023052/GO:0008152	GO:0003824/GO:0005488	GO:0016020/GO:0043226/GO:0044464
	L3_AS_452	Solyc07g055990.3.1	Xyloglucan endotransglucosylase/hydrolase	GO:0032502/GO:0008152	GO:0003824	GO:0016020/GO:0043226/GO:0044464		Falta buscar y asociar a cada target
	L3_AS_470	Solyc09g075860.3.1	Lipoxygenase	GO:0065007/GO:0032502/GO:0051704/GO:0008152	GO:0003824/GO:0005488	GO:0043226/GO:0044464
	L3_AS_507	Solyc01g106330.3.1	Glutamyl-tRNA amidotransferase subunit A	GO:0051704	GO:0003824	GO:0016020/GO:0043226/GO:0044464
	L3_AS_507	Solyc09g037040.1.1	Alcohol dehydrogenase	GO:0065007/GO:0008152	GO:0003824/GO:0005488	GO:0043226/GO:0044464
	L3_AS_612	Solyc03g118960.3.1	Protein DETOXIFICATION	GO:0065007/GO:0051179/GO:0051704/GO:0005215		GO:0016020/GO:0043226/GO:0044464
	L3_S_1154	Solyc10g054080.3.1	Kinesin-related protein 11	GO:0065007/GO:0051179/GO:0032502/GO:0008152/GO:0002376	GO:0003824/GO:0005488	GO:0032991/GO:0016020/GO:0043226/GO:0044464
	L3_S_1490	Solyc02g055537.1.1	Replication protein A 70 kDa DNA-binding subunit
	L3_S_1529	Solyc09g083003.1.1	Endonuclease III homolog	GO:0065007/GO:0008152	GO:0003824/GO:0005488	GO:0032991/GO:0043226/GO:0044464
	L3_S_1852	Solyc12g007010.2.1	Iron-sulfur cluster carrier protein	GO:0032502/GO:0008152	GO:0005488	GO:0016020/GO:0043226/GO:0044464
	L3_S_2175	Solyc07g006490.3.1	hypothetical protein
	L3_S_320	Solyc01g081260.2.1	Glutathione S-transferase	GO:0008152	GO:0003824/GO:0005488	GO:0055044/GO:0016020/GO:0044464
	L3_S_514	Solyc01g094370.3.1	remorin 2	GO:0065007/GO:0023052	GO:0005488	GO:0055044/GO:0016020/GO:0044464
	L3_S_545	Solyc04g009300.4.1	GTP-binding protein BRASSINAZOLE INSENSITIVE PALE GREEN 2, chloroplastic	GO:0065007/GO:0023052/GO:0032502/GO:0008152	GO:0003824/GO:0005488	GO:0043226/GO:0016020/GO:0044464
	L3_S_974	Solyc02g065757.1.1	Serine/threonine-protein phosphatase 7 long form-like protein	GO:0032502	GO:0003824	GO:0044464
PHAS4	L4_AS_792	Solyc02g066990.2.1	Unknown protein		GO:0005488	GO:0043226/GO:0016020/GO:0044464
	L4_AS_797	Solyc09g011930.3.1	mRNA capping enzyme family protein	GO:0065007/GO:0008152	GO:0003824	GO:0043226/GO:0044464
	L4_S_1353	Solyc03g120280.1.1	Nuclear pore complex protein NUP50A	GO:0065007/GO:0051179/GO:0008152	GO:0003824/GO:0005488	GO:0032991/GO:0043226/GO:0016020/GO:0044464
	L4_S_446	Solyc06g065490.3.1	Photosystem II reaction center PsbP family protein	GO:0005488	GO:0005488	GO:0043226/GO:0016020/GO:0044464
	L4_S_640	Solyc11g005520.3.1	Agenet domain containing protein	GO:0065007/GO:0008152		GO:0043226/GO:0044464
PHAS5	L5_S_1546	Solyc06g062510.3.1	Charged multivesicular body protein 1	GO:0065007/GO:0051179/GO:0032502/GO:0051704/GO:0008152	GO:0003824	GO:0032991/GO:0043226/GO:0016020/GO:0044464
PHAS6	L6_S_390	Solyc07g007730.4.1	Defensin protein	GO:0065007/GO:0051704	GO:0003824/GO:0005488	GO:0032991/GO:0043226/GO:0016020/GO:0044464
	L6_AS_392	Solyc02g066990.2.1	Unknown protein		GO:0005488	GO:0043226/GO:0016020/GO:0044464
PHAS7	L7_AS_362	Solyc01g005020.3.1	Salt Overly Sensitive 1	GO:0065007/GO:0051179/GO:0032502/GO:0008152/GO:0005215	GO:0005488/GO:0005215	GO:0043226/GO:0016020/GO:0044464
	L7_AS_363	Solyc05g012955.1.1	Sulfotransferase	GO:0065007/GO:0051704/GO:0008152/GO:0002376	GO:0003824	GO:0043226/GO:0044464
	L7_AS_409	Solyc12g070156.2.1	Unknown protein
	L7_S_472	Solyc06g068500.3.1	Chaperone protein DnaJ	GO:0032502/GO:0051704/GO:0008152	GO:0003824/GO:0005488	GO:0055044/GO:0043226/GO:0044464
PHAS8	L8_S_50	Solyc08g080400.2.1	Transcription factor GRAS	GO:0065007/GO:0023052/GO:0051179/GO:0032502/GO:0051704/GO:0008152	GO:0005488	GO:0043226/GO:0044464
	L8_S_131	Solyc09g010800.5.1	Metallothionein-like protein type 2
	L8_S_287	Solyc10g005360.4.1	Gibberellin 2-beta-dioxygenase 8	GO:0065007/GO:0032502/GO:0051704/GO:0008152	GO:0003824/GO:0005488	GO:0043226/GO:0044464
	L8_S_309	Solyc03g114760.3.1	Protein MICROTUBULE BINDING PROTEIN 2C	GO:0065007/GO:0051179/GO:0032502/GO:0051704/GO:0002376	GO:0005488	GO:0043226/GO:0044464
	L8_S_415	Solyc09g090670.3.1	TLD-domain containing nucleolar protein	GO:0065007/GO:0008152	GO:0005488	GO:0043226/GO:0044464
PHAS9	L9_S_361	Solyc07g006670.1.1	HXXXD-type acyl-transferase family protein	GO:0065007/GO:0008152	GO:0003824	GO:0044464
	L9_S_361	Solyc07g006680.1.1	HXXXD-type acyl-transferase family protein	GO:0065007/GO:0008152	GO:0003824	GO:0044464
	L9_S_416	Solyc09g063150.3.1	Glutathione S-transferase	GO:0065007/GO:0051704/GO:0008152	GO:0003824/GO:0005488	GO:0055044/GO:0016020/GO:0044464
PHAS10	L10_S_65	Solyc10g083510.2.1	Growth-regulating factor 3	GO:0065007/GO:0032502/GO:0051704/GO:0008152	GO:0005488	GO:0043226/GO:0044464
	L10_S_65	Solyc08g005430.3.1	Growth-regulating factor 4	GO:0065007/GO:0032502/GO:0051704/GO:0008152	GO:0005488	GO:0043226/GO:0044464
	L10_S_65	Solyc08g075950.3.1	Growth-regulating factor 5	GO:0065007/GO:0032502/GO:0051704/GO:0008152	GO:0005488	GO:0043226/GO:0044464
	L10_S_65	Solyc08g083230.3.1	Growth-regulating factor 6	GO:0065007/GO:0032502/GO:0051704/GO:0008152	GO:0005488	GO:0043226/GO:0044464
	L10_S_65	Solyc04g077510.4.1	Growth-regulating factor 8	GO:0065007/GO:0032502/GO:0051704/GO:0008152	GO:0005488	GO:0043226/GO:0044464
PHAS11	L11_AS_1225	Solyc07g042970.4.1	Regulator of chromosome condensation (RCC1) family protein	GO:0065007/GO:0023052/GO:0051179/GO:0032502/GO:0051704/GO:0008152/GO:0002376/GO:0098772	GO:0003824/GO:0005488/GO:0098772	GO:0043226/GO:0016020/GO:0044464
	L11_AS_1594	Solyc01g100610.3.1	Solute carrier family 40 protein	GO:0065007/GO:0051179/GO:0032502/GO:0002376/GO:0005215		GO:0043226/GO:0016020/GO:0044464
	L11_AS_1595	Solyc01g100610.3.1	Solute carrier family 40 protein	GO:0065007/GO:0051179/GO:0032502/GO:0002376		GO:0043226/GO:0016020/GO:0044464
	L11_AS_1637	Solyc11g012500.3.1	Unknown protein
	L11_AS_1638	Solyc04g077540.4.1	Kinesin-like protein	GO:0065007/GO:0051179/GO:0032502/GO:0008152	GO:0003824/GO:0005488	GO:0055044/GO:0032991/GO:0016020/GO:0043226/GO:0044464
PHAS12	L12_AS_235	Solyc01g056310.3.1	anther-specific LAT51	GO:0065007/GO:0051179/GO:0032502/GO:0008152	GO:0003824/GO:0005488	GO:0055044/GO:0016020/GO:0043226/GO:0044464
	L12_AS_268	Solyc02g081410.3.1	Beta-catenin-like protein 1-like	GO:0032502/GO:0008152/GO:0002376	GO:0005488	GO:0032991/GO:0043226/GO:0044464
	L12_AS_268	Solyc11g007700.2.1	mRNA cap guanine-N7 methyltransferase 2	GO:0008152	GO:0003824/GO:0005488	GO:0032991/GO:0043226/GO:0044464
	L12_S_133	Solyc04g028560.4.1	Lysine-specific demethylase REF6	GO:0065007/GO:0032502/GO:0008152	GO:0003824/GO:0005488	GO:0032991/GO:0043226/GO:0044464
PHAS13	L13_S_1266	Solyc07g007890.3.1	CCR4-NOT transcription complex subunit 10-like	GO:0065007/GO:0008152		GO:0044464
	L13_S_2295	Solyc00g500069.1.1	30S ribosomal protein S12, chloroplastic	GO:0008152	GO:0005488	GO:0032991/GO:0043226/GO:0044464
	L13_S_2341	Solyc03g082350.2.1	Avr9/Cf-9 rapidly elicited protein 65
	L13_S_2572	Solyc08g007820.1.1	Dehydration-responsive element-binding protein 1E	GO:0065007/GO:0023052/GO:0032502/GO:0008152	GO:0005488	GO:0043226/GO:0044464
	L13_S_2744	Solyc03g033540.3.1	calcium-dependent protein kinase2	GO:0065007/GO:0023052/GO:0051179/GO:0032502/GO:0051704/GO:0008152	GO:0003824/GO:0005488	GO:0043226/GO:0016020/GO:0044464
	L13_S_3043	Solyc11g008850.2.1	protease Do-like 10, mitochondrial	GO:0008152	GO:0003824/GO:0005488	GO:0043226/GO:0016020/GO:0044464
	L13_S_3058	Solyc01g102760.3.1	PHD finger protein ALFIN-LIKE 8	GO:0065007/GO:0032502/GO:0008152	GO:0005488	GO:0043226/GO:0044464
	L13_S_3062	Solyc04g024520.3.1	hypothetical protein
	L13_S_3584	Solyc10g074800.3.1	Tropomyosin
	L13_S_955	Solyc05g008560.1.1	Pentatricopeptide repeat	GO:0008152		GO:0043226/GO:0044464
PHAS14	L14_AS_404	Solyc04g024940.3.1	F-box protein skip14-like	GO:0065007/GO:0023052/GO:0032502	GO:0005488	GO:0043226/GO:0044464
	L14_S_1051	Solyc09g091400.4.1	Receptor-like protein kinase 2	GO:0065007/GO:0051179/GO:0032502/GO:0051704/GO:0008152/GO:0002376	GO:0003824/GO:0005488	GO:0016020/GO:0044464
	L14_S_1089	Solyc09g065300.4.1	spindle pole body-associated protein
	L14_S_335	Solyc01g107100.3.1	beta-1,4-xylosidase
	L14_S_375	Solyc08g006560.3.1	3-oxoacyl-[acyl-carrier-protein] synthase 3	GO:0008152	GO:0003824	GO:0043226/GO:0044464
	L14_S_399	Solyc05g009550.3.1	Regulator of Vps4 activity in the MVB pathway protein	GO:0065007/GO:0051179/GO:0032502/GO:0051704	GO:0005488	GO:0043226/GO:0044464
	L14_S_407	Solyc04g005530.3.1	transmembrane protein
	L14_S_415	Solyc08g075780.4.1	Ubiquitin-fold modifier 1	GO:0065007/GO:0023052/GO:0051179/GO:0032502/GO:0008152	GO:0005488	GO:0043226/GO:0044464
	L14_S_586	Solyc05g014051.1.1	Glycine-rich domain-containing protein 2
	L14_S_754	Solyc01g005490.3.1	IAA-amino acid hydrolase ILR1	GO:0065007/GO:0051704/GO:0008152/GO:0002376	GO:0003824	GO:0043226/GO:0044464
	L14_S_889	Solyc04g078640.3.1	Ethylene-responsive transcription factor RAP2-1	GO:0065007/GO:0023052/GO:0032502/GO:0051704/GO:0008152	GO:0005488	GO:0043226/GO:0044464
PHAS15	L15_AS_1454	Solyc08g078440.3.1	sphingomyelin phosphodiesterase	GO:0009987		GO:0043226/GO:0044464
	L15_S_1663	Solyc10g080780.2.1	BZIP transcription factor	GO:0065007/GO:0023052/GO:0032502/GO:0051704/GO:0008152/GO:0002376	GO:0005488	GO:0043226/GO:0044464
PHAS16	L16_AS_658	Solyc11g006350.1.1	aspartate carbamoyltransferase	GO:0008152	GO:0003824/GO:0005488
						GO:0043226/GO:0044464
PHAS17	L17_S_110	Solyc10g083460.1.1	Zinc finger A20 and AN1 domain-containing stress-associated protein	GO:0051704/GO:0008152/GO:0002376	GO:0003824/GO:0005488	GO:0055044/GO:0044464
PHAS18	L18_AS_1608	Solyc07g021040.2.1	Alcohol dehydrogenase	GO:0065007/GO:0008152	GO:0003824/GO:0005488	GO:0044464
	L18_AS_270	Solyc03g114840.3.1	MADS-box protein 1 - SlMADS1	GO:0065007/GO:0032502/GO:0008152	GO:0005488	GO:0043226/GO:0044464
	L18_AS_2806	Solyc08g075370.3.1	Unknown protein		GO:0005488
	L18_AS_2880	Solyc03g078240.3.1	Glycosyltransferase	GO:0051704/GO:0008152	GO:0003824	GO:0044464
	L18_AS_2892	Solyc10g080240.1.1	Remorin	GO:0065007/GO:0023052	GO:0005488	GO:0016020/GO:0044464
	L18_AS_3266	Solyc04g011370.4.1	Unknown protein
	L18_AS_404	Solyc04g058060.3.1	NEP-interacting protein, putative	GO:0065007/GO:0051179/GO:0032502/GO:0051704/GO:0008152/GO:0002376		GO:0055044/GO:0032991/GO:0043226/GO:0016020/GO:0044464
	L18_AS_411	Solyc10g005940.1.1	Early nodulin-like protein 1	GO:0050896		GO:0055044/GO:0043226/GO:0016020/GO:0044464
	L18_AS_4269	Solyc09g011190.1.1	Legume-specific protein		GO:0003824/GO:0005488	GO:0043226/GO:0016020/GO:0044464
	L18_AS_6024	Solyc04g025560.4.1	ADP-ribosylation factor	GO:0065007/GO:0023052/GO:0051179/GO:0032502/GO:0051704/GO:0008152/GO:0002376/GO:0098772	GO:0005488/GO:0098772	GO:0032991/GO:0043226/GO:0016020/GO:0044464
	L18_AS_945	Solyc06g043030.4.1	AP-3 complex subunit beta	GO:0065007/GO:0023052/GO:0051179/GO:0032502/GO:0008152/GO:0002376	GO:0005488	GO:0032991/GO:0043226/GO:0016020/GO:0044464
	L18_S_6081	Solyc07g005990.3.1	ATP-dependent DNA helicase
	L18_S_6576	Solyc06g069400.4.1	Isoaspartyl peptidase/L-asparaginase	GO:0008152	GO:0003824	GO:0044464
	L18_S_658	Solyc01g108230.3.1	LAG1 longevity assurance-like protein 2	GO:0032502/GO:0051704/GO:0008152	GO:0003824/GO:0005488	GO:0043226/GO:0016020/GO:0044464
PHAS19	L19_AS_416	Solyc01g099080.4.1	GDSL esterase/lipase	GO:0003824	GO:0003824
	L19_AS_4280	Solyc10g008950.3.1	Guanylate-binding family protein	GO:0065007/GO:0023052/GO:0051179/GO:0051704/GO:0002376	GO:0003824/GO:0005488	GO:0043226/GO:0016020/GO:0044464
	L19_AS_4313	Solyc01g112080.3.1	Lysm domain GPI-anchored protein 2	GO:0002376	GO:0005488	GO:0055044/GO:0016020/GO:0044464
	L19_AS_4877	Solyc01g066570.3.1	FCS-Like Zinc finger 15	GO:0032502/GO:0051704	GO:0005488	GO:0032991/GO:0043226/GO:0044464
	L19_AS_5619	Solyc12g009250.3.1	10 kDa chaperonin	GO:0065007/GO:0008152	GO:0005488	GO:0043226/GO:0044464
	L19_S_141	Solyc04g015950.3.1	Pentatricopeptide repeat-containing protein	GO:0032502/GO:0008152		GO:0043226/GO:0044464
	L19_S_2439	Solyc12g009420.3.1	Polygalacturonase	GO:0032502/GO:0051704/GO:0008152	GO:0003824/GO:0005488	GO:0016020/GO:0043226/GO:0044464
	L19_S_2802	Solyc04g076090.3.1	glucose-6-phosphate isomerase	GO:0008152	GO:0003824/GO:0005488	GO:0043226/GO:0044464
	L19_S_2853	Solyc02g077000.3.1	Phospholipase A1-II 1	GO:0065007/GO:0051179/GO:0032502/GO:0051704/GO:0008152	GO:0003824	GO:0043226/GO:0044464
	L19_S_2853	Solyc02g079600.3.1	Receptor-like protein kinase	GO:0051704/GO:0008152	GO:0003824/GO:0005488	GO:0055044/GO:0016020/GO:0044464
	L19_S_4319	Solyc09g018690.4.1	ATP-dependent DNA helicase	GO:0065007/GO:0032502/GO:0008152	GO:0003824/GO:0005488	GO:0043226/GO:0044464
	L19_S_4558	Solyc03g121990.4.1	Developmentally-regulated GTP-binding protein 2	GO:0065007/GO:0023052	GO:0005488	GO:0043226/GO:0016020/GO:0044464
	L19_S_5072	Solyc09g083320.1.1	PRA1 family protein	GO:0051179/GO:0051704	GO:0005488	GO:0043226/GO:0016020/GO:0044464
	L19_S_5502	Solyc02g077450.3.1	Vascular plant one zinc finger transcription factor protein	GO:0065007/GO:0032502/GO:0051704/GO:0008152/GO:0002376	GO:0005488	GO:0043226/GO:0044464
	L19_S_5622	Solyc03g093800.1.1	glycine-rich cell wall structural protein 2
	L19_S_5698	Solyc00g244300.1.1	Unknown protein
	L19_S_6263	Solyc08g007240.4.1	Nudix hydrolase 8	GO:0065007/GO:0023052/GO:0051704	GO:0003824/GO:0005488	GO:0043226/GO:0016020/GO:0044464
PHAS20	L20_AS_1004	Solyc11g064770.3.1	CC-NBS-LRR type resistance protein	GO:0051704/GO:0002376	GO:0005488	GO:0016020/GO:0044464
	L20_AS_1004	Solyc11g065790.1.1	Disease resistance protein I2	GO:0051704/GO:0002376	GO:0005488	GO:0016020/GO:0044464
	L20_AS_1044	Solyc04g074520.1.1	VQ motif-containing protein 9	GO:0065007/GO:0008152	GO:0005488	GO:0043226/GO:0044464
	L20_AS_1718	Solyc02g024070.3.1	Homeobox leucine-zipper protein	GO:0065007/GO:0032502/GO:0008152	GO:0005488	GO:0043226/GO:0044464
	L20_AS_1778	Solyc05g056150.4.1	1--5-[methylideneamino] imidazole-4-carboxamide isomerase, chloroplastic	GO:0008152	GO:0003824	GO:0043226/GO:0044464
	L20_AS_902	Solyc01g005910.3.1	Acid phosphatase/vanadium-dependent haloperoxidase-related protein	GO:0044464		GO:0016020/GO:0044464
	L20_AS_964	Solyc04g008980.3.1	F-box/LRR-repeat protein 4	GO:0065007/GO:0023052/GO:0051179/GO:0032502/GO:0051704/GO:0008152	GO:0005488	GO:0043226/GO:0016020/GO:0044464
	L20_S_1129	Solyc03g096220.3.1	tRNA-splicing endonuclease subunit	GO:0008152	GO:0005488	GO:0043226/GO:0044464
	L20_S_1129	Solyc10g079310.2.1	tRNA-splicing endonuclease subunit	GO:0008152		GO:0043226/GO:0044464
	L20_S_1531	Solyc10g054330.3.1	Zinc finger, CCHC-type	GO:0065007/GO:0008152	GO:0005488	GO:0032991/GO:0043226/GO:0044464
	L20_S_1681	Solyc03g093830.3.1	Chaperone protein dnaJ-like	GO:0065007/GO:0032502/GO:0008152	GO:0005488	GO:0043226/GO:0016020/GO:0044464
	L20_S_1733	Solyc10g007650.3.1	Subunit f DNA-directed RNA polymerase	GO:0065007/GO:0023052/GO:0032502/GO:0051704/GO:0008152	GO:0003824/GO:0005488	GO:0032991/GO:0043226/GO:0044464
	L20_S_1814	Solyc11g070183.1.1	autophagy-related protein 11
	L20_S_2176	Solyc01g104620.4.1	Unknown protein
	L20_S_2500	Solyc03g006350.3.1	Zinc finger transcription factor 23	GO:0005488	GO:0005488
	L20_S_672	Solyc06g053590.4.1	Nuclear-pore anchor protein	GO:0065007/GO:0051179/GO:0008152		GO:0043226/GO:0044464
	L20_S_922	Solyc03g031690.3.1	DNA-directed RNA polymerases I, II, and III subunit rpabc3	GO:0065007/GO:0023052/GO:0032502/GO:0051704/GO:0008152	GO:0003824/GO:0005488	GO:0032991/GO:0043226/GO:0044464
	L20_S_922	Solyc10g074710.2.1	Serine/threonine-protein kinase	GO:0065007/GO:0023052/GO:0051704/GO:0008152/GO:0002376	GO:0003824/GO:0005488	GO:0055044/GO:0043226/GO:0016020/GO:0044464
	L20_S_972	Solyc07g006650.4.1	Xylose isomerase	GO:0008152	GO:0003824/GO:0005488	GO:0043226/GO:0016020/GO:0044464
	L20_S_988	Solyc08g082170.4.1	Pectin lyase-like superfamily protein	GO:0032502/GO:0008152	GO:0003824	GO:0016020
	L20_S_990	Solyc03g113400.4.1	TOMLHA1 H+-ATPase	GO:0065007/GO:0032502/GO:0008152/GO:0005215	GO:0003824/GO:0005488/GO:0005215	GO:0055044/GO:0043226/GO:0016020/GO:0044464
PHAS21	L21_AS_1514	Solyc06g072870.1.1	Glycosyltransferase	GO:0065007/GO:0051704/GO:0008152	GO:0003824/GO:0005488	GO:0043226/GO:0044464
	L21_AS_1525	Solyc06g050293.1.1	Serine/threonine-protein phosphatase 7 long form-like protein	GO:0032502	GO:0003824	GO:0044464
	L21_AS_1525	Solyc09g014785.1.1	Serine/threonine-protein phosphatase 7 long form-like protein	GO:0032502	GO:0003824
	L21_AS_1784	Solyc11g007110.2.1	R3H domain-containing protein	GO:0044464		GO:0044464
	L21_AS_2324	Solyc12g010330.2.1	Two-component response regulator	GO:0065007/GO:0023052/GO:0032502/GO:0008152	GO:0005488	GO:0043226/GO:0044464
	L21_S_1009	Solyc12g088920.2.1	Calcineurin-like metallo-phosphoesterase superfamily protein
	L21_S_1956	Solyc04g051660.3.1	protein SLOW GREEN 1, chloroplastic	GO:0009987		GO:0043226/GO:0044464
	L21_S_2040	Solyc08g007630.1.1	Disease resistance protein I2	#REF!	GO:0003824/GO:0005488	GO:0016020/GO:0044464
PHAS22	L22_AS_1275	Solyc11g045390.3.1	D-lactate dehydrogenase	GO:0008152	GO:0003824/GO:0005488	GO:0043226/GO:0016020/GO:0044464
	L22_AS_290	Solyc04g082980.2.1	Tetratricopeptide repeat protein SKI3	GO:0065007/GO:0008152	GO:0003824/GO:0005488	GO:0032991/GO:0043226/GO:0016020/GO:0044464
	L22_AS_372	Solyc04g050190.4.1	Heme oxygenase-like, multi-helical, HAD-like domain protein	GO:0008152	GO:0003824	GO:0043226/GO:0044464
	L22_AS_435	Solyc08g066220.4.1	Serine decarboxylase	GO:0008152	GO:0003824/GO:0005488	GO:0016020/GO:0044464
	L22_S_1241	Solyc08g005985.1.1	CDP-diacylglycerol--inositol 3-phosphatidyltransferase	GO:0065007/GO:0023052/GO:0008152	GO:0003824/GO:0005488	GO:0043226/GO:0016020/GO:0044464
	L22_S_177	Solyc02g083330.2.1	Unknown protein
	L22_S_230	Solyc05g006215.1.1	Nucleic acid-binding, OB-fold protein	GO:0065007/GO:0008152	GO:0005488	GO:0016020/GO:0044464
PHAS23	L23_AS_1056	Solyc12g006700.3.1	DUF1644 domain-containing protein
	L23_AS_1056	Solyc02g070470.1.1	transmembrane protein	GO:0005488	GO:0005488	GO:0043226/GO:0016020/GO:0044464
	L23_AS_1866	Solyc01g110400.2.1	30S ribosomal protein S31, mitochondrial	GO:0008152	GO:0005488	GO:0032991/GO:0043226/GO:0044464
	L23_AS_618	Solyc06g068430.4.1	Sister chromatid cohesion PDS5-like protein	GO:0065007/GO:0032502/GO:0008152	GO:0003824/GO:0005488	GO:0032991/GO:0043226/GO:0044464
	L23_AS_855	Solyc02g087130.4.1	Ribonuclease H	GO:0008152
	L23_S_1567	Solyc06g062960.3.1	DUF1677 domain-containing protein
PHAS24	L24_AS_1089	Solyc08g080400.2.1	Transcription factor GRAS	GO:0065007/GO:0023052/GO:0051179/GO:0032502/GO:0051704/GO:0008152	GO:0005488	GO:0043226/GO:0044464
	L24_AS_1546	Solyc02g088420.3.1	Unknown protein
	L24_AS_1586	Solyc12g043090.3.1	trihelix transcription factor ASIL2-like	GO:0065007/GO:0032502/GO:0008152	GO:0005488	GO:0043226/GO:0044464
	L24_AS_1587	Solyc02g069490.4.1	Delta-sterol reductase	GO:0065007/GO:0023052/GO:0051179/GO:0032502/GO:0008152	GO:0003824/GO:0005488	GO:0043226/GO:0016020/GO:0044464
	L24_AS_1708	Solyc01g104890.4.1	Unknown protein
	L24_AS_1958	Solyc01g098160.3.1	Cyclin-dependent kinase C-2	GO:0065007/GO:0023052/GO:0051179/GO:0032502/GO:0051704/GO:0008152/GO:0002376	GO:0003824/GO:0005488	GO:0032991/GO:0043226/GO:0016020/GO:0044464
	L24_AS_1962	Solyc01g014860.3.1	Unknown protein
	L24_AS_1972	Solyc10g007410.4.1	Gamma-glutamyl hydrolase	GO:0008152	GO:0003824	GO:0043226/GO:0044464
	L24_AS_2019	Solyc08g065710.2.1	Vacuolar-processing enzyme	GO:0065007/GO:0023052/GO:0051179/GO:0032502/GO:0008152	GO:0003824	GO:0043226/GO:0044464
	L24_S_1459	Solyc04g076620.4.1	E3 ubiquitin-protein ligase UPL2	GO:0065007/GO:0023052/GO:0051179/GO:0032502/GO:0008152	GO:0003824/GO:0005488	GO:0055044/GO:0043226/GO:0016020/GO:0044464
	L24_S_1459	Solyc09g090290.3.1	RNA-binding family protein
	L24_S_1459	Solyc01g088730.3.1	DnaJ domain-containing protein	GO:0065007/GO:0023052/GO:0051179/GO:0032502/GO:0051704/GO:0008152	GO:0003824/GO:0005488/GO:0098772	GO:0032991/GO:0043226/GO:0016020/GO:0044464
	L24_S_1651	Solyc07g005810.3.1	Eukaryotic translation initiation factor isoform 4G-1	GO:0065007/GO:0032502/GO:0051704/GO:0008152	GO:0005488	GO:0032991/GO:0043226/GO:0044464
	L24_S_324	Solyc06g076090.3.1	Actin	GO:0032502	GO:0005488	GO:0055044/GO:0043226/GO:0016020/GO:0044464
PHAS25	L25_AS_986	Solyc01g010150.3.1	ACT domain-containing protein	GO:0065007/GO:0008152	GO:0003824/GO:0005488	GO:0055044/GO:0043226/GO:0044464
	L25_S_1866	Solyc11g013470.1.1	Auxin response factor	GO:0032502
	L25_S_889	Solyc10g054080.3.1	Kinesin-related protein 11	GO:0065007/GO:0051179/GO:0032502/GO:0008152/GO:0002376	GO:0003824/GO:0005488	GO:0032991/GO:0043226/GO:0016020/GO:0044464
